# SunTag-PE: a modular prime editing system enables versatile and efficient genome editing

**DOI:** 10.1101/2023.01.13.524016

**Authors:** Rui Tian, Jiashuo Liu, Ye Chen, Zheying Huang, Lifang Li, Yuyan Wang, Chaoyue Zhong, Tingting Zhao, Zheng Hu

## Abstract

Prime editing (PE) holds tremendous potential in the treatment of genetic diseases because it can install any desired base substitution or local insertion/deletion. However, the full-length PE effector size (6.3-kb) was beyond the packaging capacity of adeno-associated virus (AAV), hindering its clinical transformation. Various splitting strategies have been used to improve its delivery, but always accompanied by compromised PE efficiency. Here, we developed a modular and efficient SunTag-PE system that splits PE effectors into GCN4-nCas9 and single-chain variable fragment (scFv) tethered reverse transcriptase (RT). We observed that SunTag-PEs with 1×GCN4 in the N terminus of nCas9 was the most efficient configuration rather than multiple copies of GCN4. This SunTag-PE strategy achieved editing levels comparable to canonical fused-PE and higher than other split-PE strategies (including sPE and MS2-PE) in both PE2 and PE3 forms with no increase in insertion–deletion (indel) byproducts. Moreover, we successfully validated the modularity of SunTag-PE system in the Cas9 orthologs of SauCas9 and FrCas9. Finally, we employed dual AAVs to deliver SunTag-ePE3 and efficiently corrected the pathogenic mutation in HBB mutant cell line. Collectively, our SunTag-PE system provides an efficient modular splitting strategy for prime editing and further facilitate its transformation in clinics.
