## Supplementary Table 1 for "SunTag-PE: a modular prime editing system enables versatile and efficient genome editing"

### Sheet: Sheet1
Supplementary Table 1. Sequences of pegRNAs and sgRNAs used in this study
pegRNA scaffold: GTTTTAGAGCTAGAAATAGCAAGTTAAAATAAGGCTAGTCCGTTATCAACTTGAAAAAGTGGGACCGAGTCGGTCC
sgRNA scaffold: GTTTTAGAGCTAGAAATAGCAAGTTAAAATAAGGCTAGTCCGTTATCAACTTGAAAAAGTGGCACCGAGTCGGTGC
MS2-pegRNA scaffold: GTTTTAGAGCTAGGCCAACATGAGGATCACCCATGTCTGCAGGGCCTAGCAAGTTAAAATAAGGCTAGTCCGTTATCACGCCGAAAGGCGGGGACCGAGTCGGTCC
SauCas9 pegRNA scaffold: GTTTTAGTACTCTGGAAACAGAATCTACTAAAACAAGGCAAAATGCCGTGTTTATCTCGTCAACTTGTTGGCGAGA
FrCas9 pegRNA scaffold: GTTTGAGTGTCTTGTTAAGAAATTAACAAGATGAGTTCAAATCAGGCTCCTAGAGAGATCCGAACTTACCTTCATGGCGGGCATTGTGCCC
Types	Gene locus	spacer sequence (5'-3')	3' extension	linker	evopreQ1
pegRNA	Site3 +1 T to A	GGCCCAGACTGAGCACGTGA	TCTGCCATCTCGTGCTCAGTCTG
pegRNA	Site3 +1 CTT insertion	GGCCCAGACTGAGCACGTGA	TCTGCCATCAAAGCGTGCTCAGTCTG
pegRNA	Site3 +1 T deletion	GGCCCAGACTGAGCACGTGA	TCTGCCATCCGTGCTCAGTCTG
pegRNA	EMX1 +1 G to C	GAGTCCGAGCAGAAGAAGAA	GTGATGGGAGCCCTTGTTCTTCTGCTCGG
pegRNA	EMX1 +6 T insertion	GAGTCCGAGCAGAAGAAGAA	GTGATGGGAGCACCTTCTTCTTCTGCTCGGA
pegRNA	EMX1 +4-6 GGG deletion	GAGTCCGAGCAGAAGAAGAA	GTGATGGGAGTTCTTCTTCTGCTCGGA
pegRNA	FANCF +5 G to T	GGAATCCCTTCTGCAGCACC	GGAAAAGCGATCAAGGTGCTGCAGAAGGGA
pegRNA	FANCF +4 GAT insertion	GGAATCCCTTCTGCAGCACC	GGAAAAGCGATCCAATCGGTGCTGCAGAAGGGAT
pegRNA	FANCF +6 G deletion	GGAATCCCTTCTGCAGCACC	GGAAAAGCGATCAGGTGCTGCAGAAGGGAT
pegRNA	RNF2 +1 C to A	GTCATCTTAGTCATTACCTG	AACGAACACCTCATGTAATGACTAAGATG
pegRNA	RNF2 +1 GTA insertion	GTCATCTTAGTCATTACCTG	AACGAACACCTCAGTACGTAATGACTAAGATG
pegRNA	RNF2 +4 A deletion	GTCATCTTAGTCATTACCTG	AACGAACACCCAGGTAATGACTAAGATG
pegRNA	HBB E6V +4 A to T	GCATGGTGCACCTGACTCCTG	AGACTTCTCCACAGGAGTCAGGTGCAC
SauCas9-pegRNA	EMX1 +3 C to T and +8 G to T	CAGAAGCTGGAGGAGGAAGGGC	TGCTCGGAATCAGACCCTTCCTCCTCCAGCT
SauCas9-pegRNA	EMX1 +1 AAGCTT insertion	CAGAAGCTGGAGGAGGAAGGGC	TGCTCGGACTCAGGCCAAGCTTCTTCCTCCTCCAGCT
SauCas9-pegRNA	EMX1 +1 GGC deletion	CAGAAGCTGGAGGAGGAAGGGC	TTCTGCTCGGACTCAGCTTCCTCCTCCAGCT
FrCas9-pegRNA	AKT1 +1 GATGA insertion	GACCGCCTCTGCTTTGTCATGG	GACCGCCTCTGCTTTGTCATGG
epegRNA	Site3 +1 T to A	GGCCCAGACTGAGCACGTGA	TCTGCCATCTCGTGCTCAGTCTG	TCTCTCTC	TTGACGCGGTTCTATCTAGTTACGCGTTAAACCAACTAGAAA
epegRNA	Site3 +1 CTT insertion	GGCCCAGACTGAGCACGTGA	TCTGCCATCAAAGCGTGCTCAGTCTG	TCTCTCTC	TTGACGCGGTTCTATCTAGTTACGCGTTAAACCAACTAGAAA
epegRNA	Site3 +1 T deletion	GGCCCAGACTGAGCACGTGA	TCTGCCATCCGTGCTCAGTCTG	TCTCTCTC	TTGACGCGGTTCTATCTAGTTACGCGTTAAACCAACTAGAAA
epegRNA	EMX1 +1 G to C	GAGTCCGAGCAGAAGAAGAA	GTGATGGGAGCCCTTGTTCTTCTGCTCGG	AACAATCT	TTGACGCGGTTCTATCTAGTTACGCGTTAAACCAACTAGAAA
epegRNA	EMX1 +6 T insertion	GAGTCCGAGCAGAAGAAGAA	GTGATGGGAGCACCTTCTTCTTCTGCTCGGA	AACAATCT	TTGACGCGGTTCTATCTAGTTACGCGTTAAACCAACTAGAAA
epegRNA	EMX1 +4-6 GGG deletion	GAGTCCGAGCAGAAGAAGAA	GTGATGGGAGTTCTTCTTCTGCTCGGA	AACAATCT	TTGACGCGGTTCTATCTAGTTACGCGTTAAACCAACTAGAAA
epegRNA	FANCF +5 G to T	GGAATCCCTTCTGCAGCACC	GGAAAAGCGATCAAGGTGCTGCAGAAGGGA	CAATCACT	TTGACGCGGTTCTATCTAGTTACGCGTTAAACCAACTAGAAA
epegRNA	FANCF +4 GAT insertion	GGAATCCCTTCTGCAGCACC	GGAAAAGCGATCCAATCGGTGCTGCAGAAGGGAT	CAATCACT	TTGACGCGGTTCTATCTAGTTACGCGTTAAACCAACTAGAAA
epegRNA	FANCF +6 G deletion	GGAATCCCTTCTGCAGCACC	GGAAAAGCGATCAGGTGCTGCAGAAGGGAT	CAATCACT	TTGACGCGGTTCTATCTAGTTACGCGTTAAACCAACTAGAAA
epegRNA	RNF2 +1 C to A	GTCATCTTAGTCATTACCTG	AACGAACACCTCATGTAATGACTAAGATG	TCATCTCT	TTGACGCGGTTCTATCTAGTTACGCGTTAAACCAACTAGAAA
epegRNA	RNF2 +1 GTA insertion	GTCATCTTAGTCATTACCTG	AACGAACACCTCAGTACGTAATGACTAAGATG	TCATCTCT	TTGACGCGGTTCTATCTAGTTACGCGTTAAACCAACTAGAAA
epegRNA	RNF2 +4 A deletion	GTCATCTTAGTCATTACCTG	AACGAACACCCAGGTAATGACTAAGATG	TCATCTCT	TTGACGCGGTTCTATCTAGTTACGCGTTAAACCAACTAGAAA
epegRNA	HBB WT +4 T to A	GCATGGTGCACCTGACTCCTG	AGACTTCTCCTCAGGAGTCAGGTGCAC	AAGATAAG	TTGACGCGGTTCTATCTAGTTACGCGTTAAACCAACTAGAAA
epegRNA	GFPm +1 GTTC insertion	AGCAAGGGCGAGGAGCTACC	CCACCCCGGTGAACAGCTCCTCGCCCT	ACGATCCT	TTGACGCGGTTCTATCTAGTTACGCGTTAAACCAACTAGAAA
Nicking sgRNA	Site3	GTCAACCAGTATCCCGGTGC
Nicking sgRNA	EMX1	GACATCGATGTCCTCCCCAT
Nicking sgRNA	FANCF	GGGGTCCCAGGTGCTGACGT
Nicking sgRNA	RNF2	CTCAACCATTAAGCAAAACA
Nicking sgRNA	HBB	CCTTGATACCAACCTGCCCA

### Sheet: Sheet2
Supplementary Table 2. Primers used for amplification of edited locus
Gene locus	Primer-F (5'-3')	Primer-R (5'-3')
Site3	CAGGGAGCTTGGCATGAGAA	GTTCTGGGTGCCCTGAGATC
EMX1	CAGCTCAGCCTGAGTGTTGA	GAGGAGAAGGCCAAGTGGTC
FANCF	TGCCCAGAGTCAAGGAACAC	GGGCCTGGAAGTTCGCTAAT
RNF2	AGTGTCTGGTGAGGGCCTAT	ACCACTGTTCACCCAGTACC
HBB	CAACTCCTAAGCCAGTGCCA	AGGAGTGGACAGATCCCCAA
SauCas9 EMX1	CAGCTCAGCCTGAGTGTTGA	GAGGAGAAGGCCAAGTGGTC
FrCas9 AKT1	TCAGGCGACGTGGTATCAAG	GCCCTAACTCAGCAGGAACA

### Sheet: Sheet3
Supplementary Table 3. Primers used for next-generation sequencing
Gene locus	Primer-F (5'-3')	Primer-R (5'-3')
Site3	ACACTCTTTCCCTACACGACGCTCTTCCGATCTTGCTGCAAGTAAGCATGCATTTG	GTGACTGGAGTTCAGACGTGTGCTCTTCCGATCTTGTCAACCAGTATCCCGGTG
EMX1	ACACTCTTTCCCTACACGACGCTCTTCCGATCTGACAAAGTACAAACGGCAGAAG	GTGACTGGAGTTCAGACGTGTGCTCTTCCGATCTCAGCACTCTGCCCTCGT
FANCF	ACACTCTTTCCCTACACGACGCTCTTCCGATCTAGGCGTATCATTTCGCGGAT	GTGACTGGAGTTCAGACGTGTGCTCTTCCGATCTGATGGATGTGGCGCAGGTAG
RNF2	ACACTCTTTCCCTACACGACGCTCTTCCGATCTTATCCCAGTTTACACGTCTC	GTGACTGGAGTTCAGACGTGTGCTCTTCCGATCTACCATAGCACTTCCCTTCCA
HBB	ACACTCTTTCCCTACACGACGCTCTTCCGATCTTTGCTTACATTTGCTTCTGACACAAC	GTGACTGGAGTTCAGACGTGTGCTCTTCCGATCTTCTGTCTCCACATGCCCAG
SauCas9 EMX1	ACACTCTTTCCCTACACGACGCTCTTCCGATCTTGTGGTTCCAGAACCGGAGG	GTGACTGGAGTTCAGACGTGTGCTCTTCCGATCTGTGGCCAGAGTCCAGCTTGG
FrCas9 AKT1	ACACTCTTTCCCTACACGACGCTCTTCCGATCTTGTGGTTCCAGAACCGGAGG	GTGACTGGAGTTCAGACGTGTGCTCTTCCGATCTGTGGCCAGAGTCCAGCTTGG
